# Uncovering and characterizing splice variants associated with survival in lung cancer patients

**DOI:** 10.1101/623876

**Authors:** Sean West, Sushil Kumar, Surinder K. Batra, Hesham Ali, Dario Ghersi

## Abstract

Splice variants have been shown to play an important role in tumor initiation and progression and can serve as novel cancer biomarkers. However, the clinical importance of individual splice variants and the mechanisms by which they can perturb cellular functions are still poorly understood. To address these issues, we developed an efficient and robust computational method to: (1) identify splice variants that are associated with patient survival in a statistically significant manner; and (2) predict rewired protein-protein interactions that may result from altered patterns of expression of such variants. We applied our method to the lung adenocarcinoma dataset from TCGA and identified splice variants that are significantly associated with patient survival and can alter protein-protein interactions. Among these variants, several are implicated in DNA repair through homologous recombination. To computationally validate our findings, we characterized the mutational signatures in patients, grouped by low and high expression of a splice variant associated with patient survival and involved in DNA repair. The results of the mutational signature analysis are in agreement with the molecular mechanism suggested by our method. To the best of our knowledge, this is the first attempt to build a computational approach to systematically identify splice variants associated with patient survival that can also generate experimentally testable, mechanistic hypotheses. Code for identifying survival-significant splice variants using the Null Empirically Estimated P-value method can be found at https://github.com/thecodingdoc/neep. Code for construction of Multi-Granularity Graphs to discover potential rewired protein interactions can be found at https://github.com/scwest/SINBAD. Presentation slides are found at https://github.com/scwest/RECOMB-CBB_2019_NEEP.

**Author summary:** In spite of many recent breakthroughs, there is still a pressing need for better ways to diagnose and treat cancer in ways that are specific to the unique biology of the disease. Novel computational methods applied to large-scale datasets can help us reach this goal more effectively. In this work we shed light on a still poorly understood biological process that is often aberrant in cancer and that can lead to tumor formation, progression, and invasion. This mechanism is alternative splicing and is the ability of one gene to code for many different variants with distinct functions. We developed a fast and statistically robust approach to identify splice variants that are significantly associated with patient survival. Then, we computationally characterized the protein products of these splice variants by identifying potential losses and gains of protein interactions that could explain their biological role in cancer. We applied our method to a lung adenocarcinoma dataset and identified several splice variants associated with patient survival that lose biologically important interactions. We conducted case studies and computationally validated some of our results by finding mutation signatures that support the molecular mechanism suggested by our method.
