## Supplementary material for "Uncovering and characterizing splice variants associated with survival in lung cancer patients": List of multi-granularity graphs.

Survival-significant isoform	Gained domains	Ghost domains	Interacting domain	Splice variant partners
ABCC6-204		AAA_18,AAA_33,ABC_tran	AAA_18,AAA_33,V-set	AK2-208,AK2-202,AK2-201,AK2-206,AK2-215,A1BG-201,AK2-204
AHNAK2-201,AHNAK2-204	PDZ		STPPase_N	PCK2-210
ANLN-201		Bile_Hydr_Trans	BAAT_C	LUZP1-204
ASAP2-202		PH_3	PH_3	ASAP1-202,ASAP3-201,ASAP3-202,ASAP1-214,ASAP1-201
ASPH-226		TPR_19,Asp_Arg_Hydrox,SNAP,TPR_12,TPR_8,GET2,TPR_16	SNARE,ArsA_ATPase,Syntaxin,GlutR_dimer,TPR_20,EGF	STXBP3-201,STX4-203,NELL2-201,FBLN7-206,FBLN7-202,ASNA1-201,NELL2-215,ASNA1-204,NELL2-217,ASNA1-202,ASNA1-205,FBLN7-201,FBLN7-205,STX8-201,NELL2-204,FBLN7-203,STX4-217,NELL2-202,STX4-202,NELL2-205,STX8-209,CD93-201,NELL2-203,NELL2-212,STX4-201
BUB3-201,BUB3-203	ANAPC4_WD40		ANAPC4_WD40,WD40,Mad3_BUB1_I	CDC20-201,BUB1-205,BUB1-204,ANAPC4-201,ANAPC4-210,BUB1-212,ANAPC4-204,BUB1B-202,BUB1-201,BUB1-203,BOP1-205,CDC20-202,ANAPC4-206,BUB1B-201,BUB1-202
CD109-202,CD109-201	A2M_N,A2M_recep,A2M,A2M_N_2		Trypsin,V-set	PRSS37-203,FCGR3B-202,PTPRK-207,PTPRK-221,PRSS33-203,FCGR3B-204,FCGR3B-209,PTPRK-203,PRSS37-202,CELA2B-201,CELA2B-202,FCGR3B-201,PTPRK-206,PTPRK-205,PTPRK-204,PTPRK-213,PRSS33-204,FCGR3B-207,FCGR3B-208,PRSS33-201,FCGR3B-203,PRSS33-202,PRSS37-201
CDC42BPB-201	Kinase-like,Pkinase,PBD,Pkinase_Tyr	APH	fn3,PP2C,Pkinase,Pkinase_Tyr,PB1,Pkinase_C,C1_1,CDKN3,Kinase-like,I-set,APH,FAM212,DSPc,Y_phosphatase,Ras	NTRK1-201,PPM1A-207,RIPK1-202,MAP2K5-202,CDC42-201,MAP2K5-201,PRKCZ-223,PTPRG-203,PPM1A-205,PPM1A-201,MAP2K5-203,NTRK1-203,NTRK1-205,MTMR7-201,CDKN3-206,CDKN3-207,PRKCZ-201,PRKCZ-202,CDC42-202,PRKCZ-214,PPM1A-203,CDC42-203,CDKN3-203,FAM212B-205,PPM1A-204,PRKCZ-210,NTRK1-206,RIPK1-201,MAP2K5-204,CDKN3-209,CDKN3-212,MAP2K5-205,PRKCZ-224,NTRK1-202,PRKCZ-208,PRKCZ-204,CDC42-204,FAM212B-201,PRKCZ-211,…
DSC2-202	Cadherin_C		Arm	JUP-203,JUP-204,PKP3-201,JUP-205,JUP-206,JUP-208,JUP-201,JUP-202
DSG2-201	Cadherin,Cadherin_C	Cadherin_2	Cadherin,Cadherin_2,V-set,Arm	JUP-203,OBSL1-203,CDH1-203,PKP3-201,CDH1-209,OBSL1-202,DSC2-201,CDH1-214,DSC1-202,JUP-204,PDGFRA-210,PKP2-202,JUP-208,PDGFRA-203,DSC2-202,JUP-201,CDH1-210,PDGFRA-204,JUP-202,CDH1-201,PKP2-201,CDH1-202,JUP-206,PDGFRA-209,OBSL1-201,DSC1-201,OBSL1-215,JUP-205,OBSL1-204,PDGFRA-201,CDH1-212,PDGFRA-208,OBSL1-214,OBSL1-205,CDH1-213
DTL-201	ANAPC4_WD40,WD40		Acetyltransf_1,HORMA,CPSF_A,MMS1_N,ANAPC4_WD40,Mad3_BUB1_I,PI3_PI4_kinase,WD40	DDB1-217,MLST8-215,MLST8-209,DTL-206,MLST8-228,ATR-206,WDR5-201,MLST8-222,WDR33-201,MLST8-232,MLST8-227,MLST8-219,DDB1-214,MLST8-201,WDR33-204,DDB1-206,ATR-202,MLST8-235,ATR-201,MLST8-203,DDB1-201,KAT2A-201,WDR33-202,MLST8-226,MSH6-202,MLST8-213,DDB1-223,MLST8-223,MLST8-211,RPTOR-201,MLST8-233,MLST8-214,KAT2A-204,RPTOR-202,WDR33-205,DTL-201,MLST8-202,DDB1-220,MLST8-207,WDR5-202
E2F7-201	E2F_TDP,TrmB		E2F_TDP,TrmB	E2F7-202,E2F7-205,E2F7-207,E2F7-201,E2F7-204
EXO1-202		ANAPC3,TPR_2	ANAPC3,TPR_2,TPR_19,TPR_1,TPR_12,TPR_8,TPR_16	KLC3-202,KLC3-201,KLC3-205,KLC3-206,KLC3-204
FSCN1-201	FGF		I-set,GPHH,Ig_3,EF-hand_7,C2	NTRK1-201,VCAM1-201,SMURF1-201,NTRK1-203,NTRK1-205,NTRK1-206,PRKCA-202,PRKCA-203,SMURF1-202,VCAM1-202,NTRK1-202,VCAM1-203,CALML3-201,VCAM1-204
GNPNAT1-205		Acetyltransf_4,Acetyltransf_9	Acetyltransf_10,Acetyltransf_4,Acetyltransf_9	GNPNAT1-201,GNPNAT1-203,GNPNAT1-205
GTF3C6-201	TFIIIC_sub6		Tau95	GTF3C5-203,GTF3C5-201,GTF3C5-202,GTF3C5-204,GTF3C5-206,GTF3C5-207
INTS7-202		TPR_1,TPR_2,TPR_12	ANAPC3,TPR_2,TPR_1,TPR_11,TPR_7,TPR_8,Ras	INTS8-201,RALA-202,RALA-203,INTS8-217,INTS10-204,INTS8-207,RALA-201
KNSTRN-216	Tropomyosin_1	SAPIS-gp6,OmpH,ZapB,PRKG1_interact	ZapB,PRKG1_interact,SAPIS-gp6,Tropomyosin_1,OmpH	KNSTRN-216,KNSTRN-203,MYCBP-201,KNSTRN-204,KNSTRN-201,IFT74-210,IFT74-208
KRT6A-201	Reo_sigmaC,APG6,Filament,CLZ		Reo_sigmaC,APG6,Filament,CLZ	EPS15-202,KRT13-207,KRT13-208,KRT17-206,KIFC3-233,KIFC3-210,GOLGA2-213,KRT38-201,KRT40-201,KRT15-204,KRT31-201,KRT15-202,KRT17-205,KRT17-202,KRT13-202,KRT15-203,KRT17-201,KRT13-201,KRT40-202,EPS15-203,KRT17-207,KRT40-203,GOLGA2-202,KRT13-209,KRT15-201
KRT6B-201	Filament,Reo_sigmaC,APG6,CLZ,V_ATPase_I		Filament,Reo_sigmaC,APG6,CLZ,V-ATPase_H_C,V-ATPase_H_N	KRT38-201,KRT15-202,KRT13-207,KRT13-201,KRT13-208,KIFC3-233,GOLGA2-213,KRT19-201,KRT15-204,KRT13-202,KIFC3-210,CAND1-208,KRT19-207,KRT15-203,KRT13-209,KRT15-201,KRT19-202,GOLGA2-202,KRT31-201,NDC80-201
KRT7-201,KRT7-214	APG6,Filament		APG6,Filament	COG3-201,NES-201,COG3-206
MIEF1-201	Mab-21		Mab-21	MIEF1-201,MIEF1-202,MAB21L2-201,MIEF1-203
MYO1E-208,MYO1E-201,MYO1E-210	IQ,SH3_2,AAA_22,SH3_9,Myosin_head,Microtub_bd,Myosin_TH1,Sigma54_activat,SH3_1,AAA_16		EF-hand_6,AAA,Sigma54_activat,IQ,PH,AAA_22,Myosin_head,Ank_2,Spectrin,PDZ,Myosin_N,Actin,SH3_2,EF-hand_7,LRR_4,SH3_1,Myosin_tail_1,Pkinase_Tyr,SH3_9,Kinesin,EF-hand_1,AAA_16,FCH	CAPNS1-211,CAPNS1-209,ANLN-210,CAPNS1-203,CAPNS1-204,MYO19-213,MYO19-225,MOV10-204,STK26-203,MYO5C-207,MYO1C-205,IQGAP1-218,CTTN-202,MYH10-204,MYO5C-204,NXF1-207,NXF1-211,MOV10-201,SRPK2-214,MYO19-214,MYO1C-202,MOV10-202,MYO19-203,MYH9-202,MYH11-211,FNBP1-203,MYO18A-214,ACTB-204,FNBP1-204,MOV10-203,MYO18A-223,MYO1C-218,MYO5A-213,CAPNS1-213,MYO19-215,IQGAP1-201,PDLIM7-202,CAPNS1-212,PDLIM7-205,ACT…
NGEF-201	RhoGEF,SH3_9,SH3_2,SH3_1		SH2,SH3_2,Pkinase_Tyr,SH3_9,C1_1,PB1,SH3_1	PRKCD-201,HCK-211,EPHA4-201,PRKCD-202,HCK-207,SH2D1A-201,HCK-202,HCK-210,SH2D1A-202,HCK-203,EPHA4-202,PRKCD-203,HCK-206,EPHA4-203,SH2D1A-203,EPHA4-206,HCK-208,PRKCI-201,HCK-209
NUP50-201	Ran_BP1,NUP50		Ran_BP1,Arm_3,Arm	KPNA1-207,KPNA2-207,AP2B1-214,KPNA5-201,KPNA1-203,HSPBP1-202,KPNA1-206,HSPBP1-206,RANBP2-201,KPNA5-202,KPNA4-203,RANBP1-205,RANBP1-207,KPNA6-202,KPNA2-203,AP2B1-217,KPNB1-202,KPNB1-201,AP2B1-221,RANBP1-209,RANBP1-202,AP2B1-216,RANBP1-206,KPNB1-213,KPNB1-211,RANBP1-203,KPNA6-204,AP2B1-213,AP2B1-211,KPNA3-201,RANBP1-204,AP2B1-220,RANBP1-208,AP2B1-204,AP2B1-212,KPNA1-201,KPNA1-209,KPNB1-203,KPNA5-20…
PLCD3-212	PH		WD40,PH	CORO1C-204,CORO1C-219,ARHGAP22-202,CORO1C-214,ARHGAP22-201,ARHGAP22-207,ARHGAP22-205,CORO1C-208,CORO1C-212,CORO1C-201,CORO1C-205,CORO1C-217,CORO1C-213,ARHGAP22-206,ARHGAP22-204,CORO1C-203,CORO1C-215,CORO1C-202
PLIN3-201		SAA,Syntaxin-6_N,DMRL_synthase,ING	SAA,Syntaxin-6_N,DMRL_synthase,ING	PLIN3-202,PLIN3-205,PLIN3-204,PLIN3-206,PLIN3-207
POLA2-202		Pol_alpha_B_N	zf-DNA_Pol,DNA_pol_E_B	POLD2-201,POLD2-207,POLD2-206,POLA1-201,POLD2-202,POLD2-218,POLA1-202,POLA1-206,POLD2-205
PSMB7-202		Pr_beta_C	Proteasome	PSMA6-215,PSMB1-201,PSMA6-202,PSMB3-207,PSMA1-201,PSMB3-211,PSMA3-201,PSMA3-204,PSMA4-216,PSMA6-211,PSMA4-205,PSMA1-209,PSMB7-202,PSMB6-202,PSMA4-211,PSMA8-205,PSMA8-202,PSMA7-203,PSMB8-202,PSMA4-210,PSMA6-204,PSMB9-209,PSMA6-213,PSMA4-201,PSMA8-203,PSMA4-204,PSMA7-202,PSMA4-212,PSMA7-204,PSMA6-216,PSMA4-219,PSMB9-208,PSMB5-203,PSMA4-213,PSMA1-202,PSMA8-201,PSMB7-201,PSMB2-201,PSMB6-201,PSMB5-205…
RAD23A-201		UBA_2	Pkinase	CHEK1-201,CHEK1-206,CHEK1-203,CAMK2B-215,CAMK2B-209,CAMK2A-206,CHEK1-202,CAMK2B-211,CHEK1-212,CAMK2A-207,CAMK2B-208,CAMK2A-201,CAMK2B-205,CAMK2B-226,CAMK2B-217,MAP3K1-201,CAMK2B-207,CHEK1-204,CHEK1-218,MAST1-201,CHEK1-208,MAST1-208,CHEK1-216,CHEK1-217,CAMK2A-203,CAMK2B-206,CAMK2B-210,MAST1-203,CAMK2B-216,CHEK1-209,CAMK2B-204,CAMK2B-202,CHEK1-213,CAMK2B-201,CHEK1-215,CAMK2B-203,CAMK2B-212,CHEK1-214
RAD51C-202		IstB_IS21,RecA,HHH_5,ATPase	RecA,HHH_5,HHH_2,RNA_pol_A_CTD,ATPase,IstB_IS21,DnaB_C,Rad51	RAD51-204,XRCC3-218,RAD51B-211,XRCC3-210,RAD51D-212,RAD51D-203,RAD51D-213,XRCC3-217,RAD51D-205,RAD51-209,RAD51-207,XRCC3-215,RAD51B-212,RAD51D-221,RAD51-203,HELQ-204,HELQ-201,RAD51B-210,RAD51D-216,RAD51B-215,XRCC3-203,RAD51-208,RAD51-202,XRCC3-204,RAD51B-208,XRCC2-201,RAD51-206,XRCC3-206,RAD51D-201,XRCC3-201,RAD51-205,XRCC3-211,RAD51B-205,RAD51B-201,XRCC3-202,RAD51-210,RAD51B-209,XRCC3-216,RAD51-…
RAN-210		GTP_EFTU,G-alpha,MMR_HSR1,Arf,NACHT,TsaE,AAA_16	MMR_HSR1,fn3_2,eIF-6,eIF-5_eIF-2B,ORC4_C,NACHT,TsaE,Ank_2,V-set,Sec23_helical,DCB,WD40,GRIP,Adaptin_N,7tm_1,AAA_16	OBSL1-203,KPNA5-201,EIF3I-202,TNPO2-202,FN1-213,EED-202,EED-201,OBSL1-202,TNPO2-210,RGPD2-201,ASB2-204,RGPD2-203,OBSL1-214,CFTR-201,ILK-210,EIF6-202,VCAM1-203,KPNA5-202,RGPD8-201,CFTR-202,XPO6-223,VCAM1-201,TNPO2-204,EED-207,EIF6-203,ASB16-202,TNPO1-204,EIF6-204,ILK-206,TNPO2-212,ASB2-207,EED-203,KPNB1-213,ILK-201,TNPO1-201,EIF6-207,ILK-202,TNPO2-218,EIF6-201,EIF6-206,EIF6-205,ASB2-210,OBSL1-201,…
RANGAP1-202		YabP,Receptor_IA-2	YabP,Receptor_IA-2	RANGAP1-206,RANGAP1-203,RANGAP1-204
RHOF-201	Roc,MMR_HSR1,Arf,AAA_22,AAA_16		Roc,GTP_EFTU,MMR_HSR1,Arf,AAA_22,AAA,Ank_2,AAA_16,Adaptin_N	RALA-202,RALA-203,MOV10-201,MOV10-204,ANKFY1-202,ANKFY1-201,MOV10-202,ANKFY1-209,RAP1GDS1-211,MOV10-203,RALA-201
RHOV-201	Ras		Pkinase,PBD	PAK4-209,PAK4-210,PAK4-202,PAK4-206,PAK4-212,PAK4-205,PAK4-203,PAK4-204,PAK4-208,PAK4-201
RPE-205		OMPdecase,IGPS,NanE,TMP-TENI,His_biosynth,QRPTase_C	OMPdecase,IGPS,NanE,TMP-TENI,His_biosynth,QRPTase_C	RPE-216,RPE-203,RPE-202,RPE-214,RPE-208,RPE-204,RPE-211,RPE-206,RPE-213,RPE-210
RPSA-203		40S_SA_C	Ribosomal_S17e	RPS17-208,RPS17-201,RPS17-202,RPS17-209
RRM2-201	Ribonuc_red_sm		Ribonuc_red_lgC,ATP-cone,Ribonuc_red_sm	RRM1-212,RRM2B-206,RRM2B-201,RRM1-213,RRM1-205,RRM2B-208,RRM1-210,RRM1-214,RRM2B-203,RRM1-201,RRM2B-211
SAMM50-201	POTRA		Lipoprotein_18	HNRNPM-206
SH2D3A-207		RasGEF	DUF3513	BCAR1-203,BCAR1-207,BCAR1-202,BCAR1-204,BCAR1-205,BCAR1-206,BCAR1-208,BCAR1-201
SLC2A1-203,SLC2A1-208	Sugar_tr		V-set	VCAM1-202,VCAM1-203,VCAM1-204,VCAM1-201
SLC47A1-201		E1-E2_ATPase	Cation_ATPase_N,Cation_ATPase_C,Hydrolase,E1-E2_ATPase,Cation_ATPase,Hydrolase_3	ATP2B2-201,ATP2B2-206,ATP2B2-204,ATP2B2-205,ATP2B2-202,ATP2B2-210,ATP2B2-203
SMC2-201		Cytochrom_B562,Spectrin,TBPIP	Fz,Mnd1,TBPIP,CH,Cytochrom_B562,Frizzled,Spectrin	CCAR2-205,CCAR2-201,PLEC-210,DISC1-212,CCAR2-206,CCAR2-202,DISC1-205,DISC1-215,PLEC-212,PLEC-205,PLEC-214,PLEC-201,DISC1-213,PLEC-207,PLEC-202,PLEC-206,PLEC-208,PLEC-209,DISC1-204,SMC1A-206,FZD10-201,PLEC-204,PLEC-203,PLEC-213
SPECC1-201,SPECC1-215		Reo_sigmaC,Fib_alpha,TBPIP,CALCOCO1,Prefoldin,DUF16	Prefoldin_2,Atg8,Reo_sigmaC,Fib_alpha,TBPIP,CALCOCO1,Mnd1,DUF16	MYO18A-223,TPM4-201,MYO5C-201,MYO18A-209,TPM1-204,TRAF2-201,TPM1-218,TPM1-220,TPM4-207,TPM4-202,TPM1-202,PCGF1-201,TPM1-206,TPM1-205,MYO18A-202,TPM1-227,TPM1-223,TPM1-203,TPM1-208,MYH9-201,MYO18A-214,TPM1-207,TPM1-226,TPM1-230
TACC3-201	TACC,Linker_histone		TACC,PAS_3,Linker_histone	ARNT2-204,ARNT2-209,ARNT2-201,TACC3-201,ARNT2-207
TLE1-201	Transketolase_N	Nup160,APG17,ANAPC4_WD40,TBPIP,WD40,Cytochrom_D1	Nup160,Acetyltransf_1,Lipase_GDSL_2,SET,G-alpha,APG17,Transketolase_N,PH,ANAPC4_WD40,TBPIP,Ribosomal_L7Ae,WD40,EZH2_WD-Binding,Cytochrom_D1	EZH2-208,TLE3-221,TLE2-204,PRDM1-203,TLE2-202,RAP1B-206,RAP1B-232,GRB7-202,TLE3-220,PAFAH1B3-204,TLE4-214,PAFAH1B3-205,TLE4-207,TLE3-208,GRB7-205,RAP1B-222,RAP1B-201,TLE2-217,TLE4-227,GADD45A-202,GADD45A-205,RAP1B-204,TLE3-214,TLE3-203,EZH2-207,TLE4-206,RAP1B-216,EZH2-206,TLE3-215,TLE3-210,SAT1-204,TLE4-209,GRB7-201,GRB7-204,NOD2-211,RAP1B-221,RAP1B-230,TLE2-203,RAP1B-202,TLE3-213,RAP1B-208,EZH2-…
TNFRSF6B-201	TNFR_c6		TNF	TNFSF15-201,TNFSF14-202,TNFSF14-201,TNFSF15-202,FASLG-202
UCK2-201	AAA_17,AAA_18,Cytidylate_kin,CoaE,Zeta_toxin,PRK		AAA_17,AAA_18,Cytidylate_kin,CoaE,Zeta_toxin,PRK	UCK1-203,UCKL1-203,UCK1-204,UCKL1-201,UCK1-208,UCK1-202,UCKL1-202,UCK1-201
VEGFC-202	PDGF		C1-set,Ig_3,V-set,PDGF,ig	FLT4-212,FLT4-202,FLT4-206,VEGFC-202,FLT4-201
ZNF697-201	HypA		HypA	TRAF1-201,TRAF1-202
